# Dynamic subcellular proteomics identifies novel regulators of adipocyte insulin action

**DOI:** 10.1101/2025.03.13.642412

**Authors:** Olivia J. Conway, Josie A. Christopher, Lisa M. Breckels, Hanqi Li, Dilip Menon, Lu Liang, Satish Patel, David C. Gershlick, David B. Savage, Michael P. Weekes, Kathryn S. Lilley, Daniel J. Fazakerley

## Abstract

Insulin acts on adipocytes to suppress lipolysis and increase glucose uptake to control whole-body glucose and lipid metabolism. Regulation of these processes by insulin signalling depends on changes in protein localisation. However, the extent of insulin-stimulated changes to the adipocyte spatial proteome, and the importance of these in the cellular insulin response, is unknown. Here, we use subcellular proteomics approaches to map acute insulin-stimulated protein relocalisation in adipocytes on a cell-wide scale. These data revealed extensive insulin-regulated protein redistribution, with hundreds of novel insulin-responsive proteins. These included the uncharacterised protein C3ORF18, which redistributed to the PM in response to insulin. Studies in C3ORF18-depleted adipocytes suggest this protein is required for maximal insulin signalling. Overall, our data highlight the scale of protein relocalisation in the adipocyte insulin response, and provide an accessible resource to inform further studies into how changes in protein localisation contribute to cellular insulin responses.
