## Supplementary Table 3 for "Dynamic subcellular proteomics identifies novel regulators of adipocyte insulin action"

### Sheet: qPCR primers
Target	Species	Forward	Reverse	Taqman Probe ID
C3orf18	Mouse	n/a	n/a	Mm01230602_m1
Actb	Mouse	n/a	n/a	Mm04394036_g1
C3ORF18	Human	n/a	n/a	Hs00945249_m1
ACTB	Human	TGAGATGCGTTGTTACAGGAAGTC	GACTGGGCCATTCTCCTTAGAGA	n/a

### Sheet: Western blot antibodies
Antibody Target	Manufacturer	Cat Number	Dilution	Secondary
C3ORF18	Novus	NBP1-59970	1:500	HRP
FASN	Cell Signaling Technology	3180	1:1000	HRP
PLIN1	Cell Signaling Technology	9349	1:1000	HRP
Calnexin	Abcam	ab22595	1:3000	HRP
HA	BioLegend	901515	1:500	HRP
GAPDH	Cell Signaling Technology	2118	1:3000	HRP
PCCB	Invitrogen	PA5-21647	1:1000	Alexa Fluor 488
ACC	Cell Signaling Technology	3676	1:1000	HRP
pAkt308	Cell Signaling Technology	13038	1:1000	HRP
pAkt473	Cell Signaling Technology	4060	1:1000	HRP
pAS160	Cell Signaling Technology	4288	1:500	HRP
pERK1/3	Cell Signaling Technology	9101	1:1000	HRP
ERK1/2	Cell Signaling Technology	9102	1:1000	HRP
alpha tubulin	Sigma-Aldrich	T9026	1:500	HRP
panAkt	Cell Signaling Technology	2920	1:1000	HRP
Goat anti-Rabbit IgG, HRP	Invitrogen	G-21234	1:2500	n/a
Goat anti-Mouse IgG, HRP	Invitrogen	31430	1:2500	n/a
Goat anti-Rabbit Alexa Fluor 488	Invitrogen	A32731	1:2500	n/a

### Sheet: Immunofluorescence antibodies
Antibody Target	Manufacturer	Cat Number	Dilution
C3ORF18	Invitrogen	PA5-113528	1:200
HA	BioLegend	901515	1:500
TfR	Invitrogen	14-0711	1:500
GLUT4 (surface staining)	Integral Molecular	LM048	1:1000
GLUT4 (colocalisation)	kind gift from Geoff Holman and Francoise Koumanov		1:500
Septin 2	Abcam	AB187654	1:100
Septin 11	Proteintech	14672-1-AP	1:100
Goat anti-Mouse IgG Alexa Fluor 488	Invitrogen	A11001	1:500
Goat anti-Human IgG Alexa Fluor 647	Invitrogen	A48279	1:500
Goat anti-Rat IgG Alexa Fluor 568	Invitrogen	A11077	1:500
Goat anti-Rabbit Alexa Fluor 488	Invitrogen	A32731	1:500
Goat anti-Rabbtit Alexa Fluor 647	Invitrogen	A32733	1:500
